# Methanol fixation is the method of choice for droplet-based single-cell transcriptomics of neural cells

**DOI:** 10.1101/2022.08.03.502652

**Authors:** Ana Gutiérrez-Franco, Mohamed N. Hassan, Loris Mularoni, Mireya Plass

## Abstract

Single-cell transcriptomics methods have become very popular to study the cellular composition of organs and tissues and characterize the expression profiles of the individual cells that compose them. The main critical step in single-cell transcriptomics is sample preparation. Several methods have been developed to preserve cells after sample dissociation to uncouple sample handling from library preparation. Yet, the suitability of these methods depends on the types of cells to be processed. In this project, we perform a systematic comparison of preservation methods for droplet-based single-cell RNA-seq (scRNA-seq) on neural and glial cells derived from induced pluripotent stem cells (iPSCs) and highlight their strengths and weaknesses. We compared the cellular composition and expression profile of single-cell suspensions from fresh NPCs with that of NPCs preserved with Dimethyl Sulfoxide (DMSO), Methanol, vivoPHIX and Acetil-methanol (ACME). Our results show that while DMSO provides the highest cell quality in terms of RNA molecules and genes detected per cell, it strongly affects the cellular composition and the expression profile of the resulting datasets. In contrast, methanol fixed samples display a cellular composition like that of fresh samples while providing a good cell quality and smaller expression biases. Taken together, our results show that methanol fixation is the method of choice for performing droplet-based single-cell transcriptomics experiments on neural cell populations.
