## Supplementary Tables for "Methanol fixation is the method of choice for droplet-based single-cell transcriptomics of neural cells"

### Sheet: Table S1. Sample Overview
Table S1. Overview of samples used in this study
Name	Sample preparation	Cell viability (%)	Days of differentiation	Days preserved	Tº preserved	Cell lines used	Bead batch	Estimated cell count (knee plot)
F1	Fresh	91.4	44	-	-	IC-Ctrl3-F-iPS-4F-1	2	1764
F2	Fresh	91.4	41	-	-	IC-AD5-F-iPS-4F-1	2	1327
M1	Methanol	94.7	36	7	-80ºC	IC-Ctrl1-F-iPS-4F-1	2	1841
						IC-Ctrl2-F-iPS-4F-1
						IC-Ctrl3-F-iPS-4F-1
M2	Methanol	89.5	36	7	-80ºC	IC-AD3-F-iPS-4F-1	2	1752
						IC-AD4-F-iPS-4F-1
						IC-AD5-F-iPS-4F-1
M3	Methanol	96.5	40	60	-80ºC	IC-AD5-F-iPS-4F-1	1	1833
M4	Methanol	96.3	50	60	-80ºC	IC-AD5-F-iPS-4F-1	1	1305
D1	DMSO	91.1	40	60	-80ºC	IC-AD5-F-iPS-4F-1	1	1234
D2	DMSO	76	50	60	-80ºC	IC-AD5-F-iPS-4F-1	1	1342
A1	ACME	94.7	36	120	-80ºC	IC-Ctrl1-F-iPS-4F-1	2	1313
						IC-Ctrl2-F-iPS-4F-1
						IC-Ctrl3-F-iPS-4F-1
A2	ACME	89.5	36	7	-80ºC	IC-AD3-F-iPS-4F-1	2	1524
						IC-AD4-F-iPS-4F-1
						IC-AD5-F-iPS-4F-1
V1	VivoPHIX	98.2	29	25	-80ºC	IC-Ctrl1-F-iPS-4F-1	2	1573
						IC-Ctrl2-F-iPS-4F-1
						IC-Ctrl3-F-iPS-4F-1
V2	VivoPHIX	91.4	41	9	-80ºC	IC-AD5-F-iPS-4F-1	2	3053
C1	CellCover	99.6	30	14	-80ºC	IC-AD3-F-iPS-4F-1	-	-
						IC-AD4-F-iPS-4F-1
						IC-AD5-F-iPS-4F-1
C2	CellCover	99.6	30	14	4ºC	IC-AD3-F-iPS-4F-1	-	-
						IC-AD4-F-iPS-4F-1
						IC-AD5-F-iPS-4F-1

### Sheet: Table S4. Top 15 marker genes
Table S4. Top-15 markers for the clusters identified
cluster	gene	pct.1	pct.2	avg_log2FC	p_val_adj
G2/M NPCs	TOP2A	0.813	0.1	3.5402	0
G2/M NPCs	CENPF	0.813	0.119	3.40702	0
G2/M NPCs	UBE2C	0.633	0.047	3.31787	0
G2/M NPCs	HMGB2	0.87	0.267	3.18885	0
G2/M NPCs	PTTG1	0.736	0.103	3.18034	0
G2/M NPCs	MKI67	0.639	0.063	2.89532	0
G2/M NPCs	CCNB1	0.55	0.026	2.85764	0
G2/M NPCs	CENPE	0.571	0.044	2.79241	0
G2/M NPCs	TPX2	0.6	0.047	2.75022	0
G2/M NPCs	NUSAP1	0.651	0.082	2.73054	0
G2/M NPCs	CDC20	0.522	0.024	2.72257	0
G2/M NPCs	CKS2	0.664	0.123	2.67013	0
G2/M NPCs	ASPM	0.516	0.03	2.64481	0
G2/M NPCs	BIRC5	0.609	0.058	2.52824	0
G2/M NPCs	KPNA2	0.552	0.083	2.51757	0
S NPCs	HIST1H4C	0.744	0.411	2.76685	7.0976e-211
S NPCs	PCLAF	0.512	0.072	2.28409	0
S NPCs	CENPU	0.441	0.091	1.77156	1.34983e-285
S NPCs	PCNA	0.488	0.121	1.7601	1.13269e-267
S NPCs	TYMS	0.421	0.098	1.64353	2.5121e-239
S NPCs	HELLS	0.468	0.131	1.55691	1.00726e-213
S NPCs	CLSPN	0.302	0.049	1.53685	7.98123e-238
S NPCs	ATAD2	0.353	0.064	1.48198	1.30161e-247
S NPCs	HIST1H1D	0.182	0.028	1.43614	8.12026e-147
S NPCs	DIAPH3	0.194	0.033	1.35951	1.47664e-139
S NPCs	RAD51AP1	0.245	0.04	1.32378	2.25513e-188
S NPCs	SPC25	0.247	0.041	1.2895	3.46913e-185
S NPCs	FANCI	0.266	0.054	1.25011	1.03376e-162
S NPCs	MCM3	0.314	0.094	1.21098	9.72468e-117
S NPCs	MCM4	0.308	0.076	1.20697	5.82397e-147
NPCs	C1orf61	0.449	0.342	0.997096	7.30585e-21
NPCs	HES1	0.316	0.273	0.823751	0.00307566
NPCs	HMGN2	0.429	0.389	0.755272	4.73397e-06
NPCs	NPM1	0.518	0.48	0.720577	1.86211e-12
NPCs	VIM	0.732	0.613	0.671467	1.92823e-35
NPCs	LDHB	0.547	0.531	0.671197	7.70305e-10
NPCs	NAP1L1	0.656	0.641	0.662899	1.89346e-17
NPCs	H2AFZ	0.486	0.466	0.642804	8.93481e-06
NPCs	TUBA1B	0.558	0.533	0.634649	1.22554e-09
NPCs	TPT1	0.635	0.642	0.611807	3.03568e-11
NPCs	HNRNPA1	0.663	0.653	0.611085	7.9727e-19
NPCs	YBX1	0.667	0.661	0.587339	1.91903e-16
NPCs	NACA	0.617	0.626	0.577907	9.42519e-10
NPCs	PABPC1	0.698	0.691	0.551886	5.46132e-15
NPCs	RACK1	0.629	0.644	0.538431	2.09666e-10
Dorsal dp6 NPCs 1	FGFBP3	0.562	0.228	1.70011	6.07407e-85
Dorsal dp6 NPCs 1	PAX3	0.249	0.054	1.45521	1.04612e-75
Dorsal dp6 NPCs 1	BOC	0.384	0.124	1.4551	1.327e-70
Dorsal dp6 NPCs 1	AC022639.1	0.255	0.06	1.41387	4.07612e-67
Dorsal dp6 NPCs 1	NTNG1	0.125	0.026	1.19435	2.49637e-38
Dorsal dp6 NPCs 1	TCF7L2	0.396	0.156	1.16916	3.39549e-51
Dorsal dp6 NPCs 1	RARRES2	0.178	0.029	1.16454	1.55915e-75
Dorsal dp6 NPCs 1	ANKRD6	0.289	0.109	1.14525	1.25542e-37
Dorsal dp6 NPCs 1	MECOM	0.187	0.048	1.1205	7.00173e-42
Dorsal dp6 NPCs 1	IGDCC3	0.24	0.071	1.08612	9.75686e-45
Dorsal dp6 NPCs 1	NES	0.52	0.295	1.07214	1.70395e-34
Dorsal dp6 NPCs 1	TENM3	0.391	0.225	1.00544	2.37946e-18
Dorsal dp6 NPCs 1	CRNDE	0.235	0.081	0.985154	3.59321e-33
Dorsal dp6 NPCs 1	GREB1L	0.165	0.057	0.906112	3.34326e-21
Dorsal dp6 NPCs 1	NR2F2-AS1	0.322	0.185	0.905375	1.4307e-13
Dorsal dp6 NPCs 2	VGLL3	0.567	0.022	2.94256	0
Dorsal dp6 NPCs 2	COL1A2	0.339	0.018	2.47073	0
Dorsal dp6 NPCs 2	NTRK2	0.64	0.16	2.23329	2.82052e-196
Dorsal dp6 NPCs 2	PIEZO2	0.307	0.025	2.00194	9.74856e-250
Dorsal dp6 NPCs 2	PAX3	0.433	0.048	1.98601	7.78429e-273
Dorsal dp6 NPCs 2	PI15	0.193	0.023	1.86245	1.00438e-109
Dorsal dp6 NPCs 2	CYP26C1	0.281	0.008	1.80731	0
Dorsal dp6 NPCs 2	KCNH8	0.413	0.08	1.7958	3.70435e-143
Dorsal dp6 NPCs 2	CYP26A1	0.26	0.01	1.77765	0
Dorsal dp6 NPCs 2	FGFBP3	0.661	0.226	1.74162	3.61317e-128
Dorsal dp6 NPCs 2	BOC	0.488	0.121	1.68962	1.8869e-128
Dorsal dp6 NPCs 2	CRISPLD1	0.311	0.061	1.67006	2.01245e-104
Dorsal dp6 NPCs 2	ITGB8	0.508	0.155	1.63465	8.38783e-102
Dorsal dp6 NPCs 2	PTN	0.705	0.345	1.62818	5.54811e-80
Dorsal dp6 NPCs 2	LTBP1	0.272	0.046	1.52752	1.76024e-105
RP NPCs	ADAMTSL1	0.389	0.071	1.90625	4.91265e-301
RP NPCs	PTN	0.656	0.327	1.78045	9.29366e-187
RP NPCs	GPM6B	0.523	0.25	1.54698	9.16079e-139
RP NPCs	SFRP2	0.266	0.077	1.44669	4.35653e-115
RP NPCs	WNT7B	0.344	0.067	1.41372	1.08707e-245
RP NPCs	NECTIN3	0.324	0.09	1.38762	8.1425e-153
RP NPCs	FABP7	0.501	0.234	1.28429	1.93537e-113
RP NPCs	ID1	0.241	0.063	1.25732	1.12144e-115
RP NPCs	ID4	0.604	0.325	1.24667	1.82385e-118
RP NPCs	WSB1	0.787	0.612	1.24405	2.33662e-79
RP NPCs	SORCS1	0.225	0.057	1.22823	2.34816e-113
RP NPCs	CLU	0.524	0.252	1.22163	1.23452e-117
RP NPCs	ID3	0.256	0.1	1.18448	4.2578e-65
RP NPCs	GLIS3	0.233	0.072	1.09187	1.93614e-86
RP NPCs	NR2F1	0.731	0.498	1.03693	1.14768e-121
Cortical fate NPCs	SFRP1	0.464	0.098	1.88239	0
Cortical fate NPCs	C1orf61	0.734	0.312	1.6631	2.22843e-260
Cortical fate NPCs	B3GAT2	0.308	0.044	1.58353	2.72899e-278
Cortical fate NPCs	EMX2	0.517	0.159	1.39945	1.38909e-210
Cortical fate NPCs	LINC01551	0.274	0.055	1.35749	2.96079e-175
Cortical fate NPCs	HMGA2	0.471	0.176	1.31648	5.994e-150
Cortical fate NPCs	VCAN	0.579	0.302	1.14163	3.3745e-113
Cortical fate NPCs	FOXG1	0.254	0.062	1.13696	2.64706e-124
Cortical fate NPCs	GLI3	0.299	0.11	1.07021	1.90977e-83
Cortical fate NPCs	SYNE2	0.566	0.296	1.06629	8.40208e-100
Cortical fate NPCs	CCND2	0.415	0.185	1.04865	8.19581e-89
Cortical fate NPCs	NAP1L1	0.849	0.622	1.01993	1.77551e-151
Cortical fate NPCs	MPPED2	0.19	0.046	1.00799	6.75234e-93
Cortical fate NPCs	PRKCB	0.156	0.028	0.954279	1.95794e-109
Cortical fate NPCs	CREB5	0.313	0.135	0.938156	3.21212e-65
Astroglial precursors 1	LRP1B	0.285	0.144	2.05214	4.31635e-19
Astroglial precursors 1	AC092957.1	0.281	0.132	2.04158	5.48993e-23
Astroglial precursors 1	NPAS3	0.419	0.235	1.94004	1.33726e-28
Astroglial precursors 1	RORA	0.209	0.086	1.85802	6.15428e-20
Astroglial precursors 1	FBXL7	0.193	0.084	1.81933	4.58041e-15
Astroglial precursors 1	ADGRV1	0.39	0.227	1.76354	4.10328e-23
Astroglial precursors 1	GLIS3	0.142	0.085	1.74904	0.0151837
Astroglial precursors 1	MIR99AHG	0.343	0.231	1.71315	3.47333e-11
Astroglial precursors 1	SDK1	0.265	0.114	1.66082	3.66448e-24
Astroglial precursors 1	ADAMTSL1	0.183	0.098	1.65961	2.25264e-07
Astroglial precursors 1	ERBB4	0.405	0.257	1.64872	4.6712e-18
Astroglial precursors 1	PLXDC2	0.22	0.123	1.63456	2.38237e-09
Astroglial precursors 1	PARD3B	0.283	0.146	1.62558	1.44535e-17
Astroglial precursors 1	NFIA	0.304	0.183	1.58905	3.13732e-12
Astroglial precursors 1	NLGN1	0.248	0.141	1.55399	2.12661e-10
Astroglial precursors 2	TTR	0.296	0.034	4.37569	0
Astroglial precursors 2	RSPO2	0.652	0.065	2.71273	0
Astroglial precursors 2	TRPM3	0.448	0.099	2.29677	0
Astroglial precursors 2	SULF1	0.42	0.026	2.28802	0
Astroglial precursors 2	SPARCL1	0.261	0.017	2.23146	0
Astroglial precursors 2	WLS	0.749	0.212	2.06717	0
Astroglial precursors 2	TPBG	0.53	0.091	1.94409	0
Astroglial precursors 2	SPARC	0.744	0.279	1.88565	0
Astroglial precursors 2	RSPO3	0.494	0.095	1.83945	0
Astroglial precursors 2	PLS3	0.385	0.052	1.8278	0
Astroglial precursors 2	IFITM3	0.462	0.113	1.79711	0
Astroglial precursors 2	WNT5A	0.37	0.026	1.79232	0
Astroglial precursors 2	SAT1	0.389	0.102	1.77273	6.022e-285
Astroglial precursors 2	LRP1B	0.43	0.095	1.68496	0
Astroglial precursors 2	LPL	0.204	0.02	1.59568	0
Intermediate progenitors	HES6	0.627	0.106	3.11692	0
Intermediate progenitors	NHLH1	0.306	0.029	2.19279	4.94184e-285
Intermediate progenitors	GADD45G	0.32	0.02	2.14513	0
Intermediate progenitors	DLL3	0.287	0.031	2.12887	1.28035e-237
Intermediate progenitors	RGS16	0.296	0.032	2.09391	8.41911e-253
Intermediate progenitors	NEUROG1	0.199	0.005	1.97479	0
Intermediate progenitors	DLL1	0.337	0.078	1.97357	5.88666e-130
Intermediate progenitors	TAGLN3	0.477	0.15	1.87527	5.9474e-132
Intermediate progenitors	CCND1	0.332	0.224	1.85373	1.73738e-16
Intermediate progenitors	MIAT	0.656	0.296	1.84697	5.30316e-132
Intermediate progenitors	CDKN1C	0.212	0.04	1.74336	1.04542e-96
Intermediate progenitors	NEUROG2	0.212	0.022	1.69923	1.07131e-181
Intermediate progenitors	SRRM4	0.298	0.062	1.66735	3.05975e-125
Intermediate progenitors	NEUROD4	0.189	0.003	1.62652	0
Intermediate progenitors	Z99774.1	0.407	0.146	1.6254	1.24745e-86
Excitatory neurons 1	NEUROD6	0.172	0.008	2.32256	0
Excitatory neurons 1	NNAT	0.494	0.244	2.17283	3.31321e-168
Excitatory neurons 1	PTPRD	0.549	0.173	2.14705	0
Excitatory neurons 1	SAMD3	0.239	0.007	2.10708	0
Excitatory neurons 1	TBR1	0.281	0.01	2.10544	0
Excitatory neurons 1	CCSER1	0.34	0.063	2.05751	0
Excitatory neurons 1	LHX5-AS1	0.328	0.06	2.0569	0
Excitatory neurons 1	NSG2	0.453	0.08	2.03852	0
Excitatory neurons 1	GRIA2	0.327	0.052	2.0153	0
Excitatory neurons 1	RTN1	0.445	0.077	1.95846	0
Excitatory neurons 1	STMN2	0.665	0.135	1.95472	0
Excitatory neurons 1	NEFM	0.237	0.044	1.7199	3.99672e-208
Excitatory neurons 1	NRXN1	0.417	0.098	1.66135	0
Excitatory neurons 1	SLC4A10	0.204	0.033	1.60766	5.17614e-203
Excitatory neurons 1	ANK3	0.403	0.127	1.5991	3.34233e-218
Excitatory neurons 2	TFAP2B	0.268	0.019	2.35688	0
Excitatory neurons 2	STMN2	0.694	0.148	2.25091	0
Excitatory neurons 2	THSD7A	0.368	0.052	2.22296	0
Excitatory neurons 2	ROBO3	0.173	0.041	2.03025	5.78757e-104
Excitatory neurons 2	CRABP1	0.403	0.187	1.95678	1.94159e-98
Excitatory neurons 2	EBF1	0.234	0.014	1.92583	0
Excitatory neurons 2	GAP43	0.621	0.233	1.84915	7.32768e-275
Excitatory neurons 2	PBX3	0.399	0.13	1.76807	5.89553e-180
Excitatory neurons 2	GRIA4	0.227	0.025	1.72315	3.78872e-276
Excitatory neurons 2	TCF7L2	0.238	0.157	1.70836	2.81332e-20
Excitatory neurons 2	CNTN2	0.186	0.019	1.70073	2.41139e-232
Excitatory neurons 2	CACNA2D1	0.374	0.094	1.68627	1.36464e-218
Excitatory neurons 2	POU2F2	0.255	0.037	1.65314	1.92424e-250
Excitatory neurons 2	NEFM	0.233	0.05	1.5875	1.66691e-151
Excitatory neurons 2	LHX9	0.16	0.023	1.58046	1.85948e-151
Inhibitory neurons	DLX6-AS1	0.364	0.003	4.046	0
Inhibitory neurons	NRXN3	0.523	0.094	2.51867	2.26118e-189
Inhibitory neurons	DLX1	0.236	0.003	2.49304	0
Inhibitory neurons	GAD2	0.294	0.006	2.41507	0
Inhibitory neurons	LHX1	0.194	0.019	1.91486	6.53393e-117
Inhibitory neurons	STMN2	0.593	0.192	1.7994	1.32371e-97
Inhibitory neurons	RUNX1T1	0.315	0.084	1.63489	2.62423e-59
Inhibitory neurons	GATA3	0.119	0.002	1.58048	7.38293e-225
Inhibitory neurons	GAD1	0.154	0.005	1.57464	6.60911e-220
Inhibitory neurons	KIZ	0.159	0.033	1.54705	3.05948e-39
Inhibitory neurons	DLX6	0.126	0.002	1.52999	1.63386e-240
Inhibitory neurons	DLX2	0.126	0.001	1.51919	5.60564e-272
Inhibitory neurons	DCDC1	0.145	0.051	1.51854	3.36754e-14
Inhibitory neurons	SIX3	0.194	0.03	1.48491	1.90821e-72
Inhibitory neurons	DLX5	0.117	0.001	1.46193	9.83653e-246
